# COVIEdb: A database for potential immune epitopes of coronaviruses

**DOI:** 10.1101/2020.05.24.096164

**Authors:** Jingcheng Wu, Wenfan Chen, Jingjing Zhou, Wenyi Zhao, Shuqing Chen, Zhan Zhou

## Abstract

2019 novel coronavirus (2019-nCoV) has caused large-scale pandemic COVID-19 all over the world. It’s essential to find out which parts of the 2019-nCoV sequence are recognized by human immune system for vaccine development. And for the prevention of the potential outbreak of similar coronaviruses in the future, vaccines against immunogenic epitopes shared by different human coronaviruses are essential. Here we predict all the potential B/T-cell epitopes for SARS-CoV, MERS-CoV, 2019-nCoV and RaTG13-CoV based on the protein sequences. We found YFKYWDQTY in ORF1ab protein, VYDPLQPEL and TVYDPLQPEL in spike (S) protein might be pan-coronavirus targets for vaccine development. All the predicted results are stored in a database COVIEdb (http://biopharm.zju.edu.cn/coviedb/).
