## Supplemental Table S1 for "COVIEdb: A database for potential immune epitopes of coronaviruses"

### Sheet: Table S1
Table S1. The selected HLA alleles and their frequencies in Han Chinese ancestry
HLA I Allele	Allele frequency		HLA II Allele	Allele frequency
HLA-A*11:01	0.185705		DPB1*05:01	0.368556
HLA-A*24:02	0.157311		DPB1*02:01	0.197446
HLA-A*02:01	0.137852		DPB1*04:01	0.10595
HLA-A*33:03	0.0803162		DPB1*02:02	0.0560857
HLA-A*02:07	0.0733464		DPB1*04:02	0.0501918
HLA-A*30:01	0.0667041		DQA1*01:02	0.278557
HLA-A*02:06	0.0567406		DQA1*01:03	0.13397
HLA-A*31:01	0.0362522		DQA1*03:02	0.10174
HLA-A*01:01	0.0358312		DQA1*01:04	0.086865
HLA-A*03:01	0.0321358		DQA1*02:01	0.0727851
HLA-A*26:01	0.0272242		DQA1*05:05	0.0618393
HLA-A*02:03	0.0243708		DQA1*01:01	0.0537001
HLA-A*11:02	0.0164187		DQA1*06:01	0.0529984
HLA-A*32:01	0.0150622		DQB1*03:01	0.206006
HLA-A*29:01	0.00949574		DQB1*03:03	0.161615
HLA-A*68:01	0.00804565		DQB1*06:02	0.106886
HLA-A*02:10	0.00425671		DQB1*06:01	0.093788
HLA-A*24:20	0.00318084		DQB1*02:02	0.0833099
HLA-A*02:05	0.00261952		DQB1*03:02	0.0555244
HLA-A*03:02	0.00233885		DQB1*05:02	0.0551034
HLA-B*40:01	0.0959398		DRB1*09:01	0.153242
HLA-B*46:01	0.078258		DRB1*15:01	0.127374
HLA-B*13:02	0.0711011		DRB1*07:01	0.0914492
HLA-B*51:01	0.0559921		DRB1*12:02	0.0716157
HLA-B*15:01	0.0504257		DRB1*08:03	0.0689962
HLA-B*58:01	0.0489756		DRB1*11:01	0.0572551
HLA-B*13:01	0.0425671		DRB3*02:02	0.198569
HLA-B*40:06	0.0406025		DRB3*03:01	0.0928992
HLA-B*54:01	0.0310132		DRB3*01:01	0.0520161
HLA-B*48:01	0.0296567		DRB4*01:03	0.360417
HLA-B*52:01	0.0295163		DRB5*01:01	0.136636
HLA-B*44:03	0.0282066		DPA1*02:02	0.485406
HLA-B*35:01	0.0266629		DPA1*01:03	0.393863
HLA-B*15:02	0.024979		DPA1*02:01	0.113528
HLA-B*07:02	0.0231546		DRA*01:01	0.733452
HLA-B*15:11	0.0204884		DRA*01:02	0.266548
HLA-B*40:02	0.0198335
HLA-B*38:02	0.019085
HLA-B*39:01	0.0173543
HLA-B*55:02	0.0171204
HLA-C*07:02	0.144635
HLA-C*01:02	0.140986
HLA-C*06:02	0.105015
HLA-C*03:04	0.08897
HLA-C*08:01	0.0823276
HLA-C*03:03	0.0790065
HLA-C*04:01	0.0601553
HLA-C*03:02	0.0518758
HLA-C*14:02	0.0430349
HLA-C*15:02	0.0373281
HLA-C*12:02	0.0363926
HLA-C*12:03	0.016372
HLA-C*14:03	0.0143138
HLA-C*08:22	0.0127234
HLA-C*07:04	0.00977641
HLA-C*08:03	0.0091683
HLA-C*02:02	0.00860698
HLA-C*07:06	0.00841987
HLA-C*05:01	0.00790532
HLA-C*15:05	0.00781177
