## Supplemental Table S2 for "COVIEdb: A database for potential immune epitopes of coronaviruses"

### Sheet: Table S2
Table S2a. The threshold of different tools for B cell epitopes prediction
Tool	Threshold
Bepipred	>0.35
Bepipred2	>0.5
Chou & Fasman	>average
Emini	>1
Karplus & Schulz	>average
Kolaskar & Tongaonkar	>average
Parker	>average
Table S2b. The threshold of different tools for T cell epitopes prediction
Tool	Threshold
DeepHLApan binding score	>0.5
DeepHLApan immunogenic score	>0.5
NetMHCpan affinity	<500nM
NetMHCpan Rank	<2%
MHCflurry Rank	<2%
NetMHCIIpan Rank	<10%
Mixmhc2pred	<2%
