## Supplemental Table S3 for "COVIEdb: A database for potential immune epitopes of coronaviruses"

### Sheet: Table S3
Table S3. The potential T cell epitopes with B_score in descent (shared in all covonavirus)
Gene	Peptide	HLA able to present peptide	Peptide location in different coronavirus	B_score	HLA I frequecny	HLA II frequency
orf1ab	KPGGTSSGDATTAYA	DQA1_05_05__DQB1_03_01	SARS-Cov:5045_5059,2019-nCov:5068_5082,MERS-Cov:5054_5068,RaTG13-Cov:5067_5081	4.98	0	0.42
orf1ab	TSSGDATTAY	HLA-B15:01	2019-nCov:5072_5081,RaTG13-Cov:5071_5080,SARS-Cov:5049_5058,MERS-Cov:5058_5067	4.98	1.68	0
orf1ab	SSGDATTAY	HLA-B15:01,HLA-B35:01,HLA-B15:02	2019-nCov:5073_5081,RaTG13-Cov:5072_5080,SARS-Cov:5050_5058,MERS-Cov:5059_5067	4.97	3.4	0
orf1ab	KPGGTSSGDATTAYAN	DQA1_05_05__DQB1_03_01	SARS-Cov:5045_5060,2019-nCov:5068_5083,MERS-Cov:5054_5069,RaTG13-Cov:5067_5082	4.73	0	0.42
orf1ab	GGTSSGDATTAYAN	DQA1_05_05__DQB1_03_01	SARS-Cov:5047_5060,2019-nCov:5070_5083,MERS-Cov:5056_5069,RaTG13-Cov:5069_5082	4.7	0	0.42
orf1ab	GGTSSGDATTAYANS	DQA1_05_05__DQB1_03_01	SARS-Cov:5047_5061,2019-nCov:5070_5084,MERS-Cov:5056_5070,RaTG13-Cov:5069_5083	4.47	0	0.42
orf1ab	GTSSGDATTAYANS	DQA1_05_05__DQB1_03_01	SARS-Cov:5048_5061,2019-nCov:5071_5084,MERS-Cov:5057_5070,RaTG13-Cov:5070_5083	4.36	0	0.42
orf1ab	GGTSSGDATTAYANSV	DQA1_05_05__DQB1_03_01	SARS-Cov:5047_5062,2019-nCov:5070_5085,MERS-Cov:5056_5071,RaTG13-Cov:5069_5084	4.19	0	0.42
orf1ab	YFKYWDQTY	HLA-B15:01,HLA-B15:02,HLA-C07:02	2019-nCov:4678_4686,RaTG13-Cov:4677_4685,SARS-Cov:4655_4663,MERS-Cov:4664_4672	4.08	7.33	0
orf1ab	MGWDYPKCDR	HLA-A31:01	2019-nCov:5007_5016,RaTG13-Cov:5006_5015,SARS-Cov:4984_4993,MERS-Cov:4993_5002	4.07	1.21	0
orf1ab	TSSGDATTAYANSV	DQA1_05_05__DQB1_03_01	SARS-Cov:5049_5062,2019-nCov:5072_5085,MERS-Cov:5058_5071,RaTG13-Cov:5071_5084	3.93	0	0.42
orf1ab	GTSSGDATTAYANSVF	DQA1_05_05__DQB1_03_01	SARS-Cov:5048_5063,2019-nCov:5071_5086,MERS-Cov:5057_5072,RaTG13-Cov:5070_5085	3.92	0	0.42
orf1ab	SSGDATTAYANSV	DQA1_05_05__DQB1_03_01	SARS-Cov:5050_5062,2019-nCov:5073_5085,MERS-Cov:5059_5071,RaTG13-Cov:5072_5084	3.85	0	0.42
orf1ab	TSSGDATTAYANSVF	DQA1_05_05__DQB1_03_01	SARS-Cov:5049_5063,2019-nCov:5072_5086,MERS-Cov:5058_5072,RaTG13-Cov:5071_5085	3.78	0	0.42
orf1ab	GTSSGDATTAYANSVFN	DQA1_05_05__DQB1_03_01	SARS-Cov:5048_5064,2019-nCov:5071_5087,MERS-Cov:5057_5073,RaTG13-Cov:5070_5086	3.75	0	0.42
orf1ab	SSGDATTAYANSVF	DQA1_05_05__DQB1_03_01	SARS-Cov:5050_5063,2019-nCov:5073_5086,MERS-Cov:5059_5072,RaTG13-Cov:5072_5085	3.7	0	0.42
orf1ab	TSSGDATTAYANSVFN	DQA1_05_05__DQB1_03_01	SARS-Cov:5049_5064,2019-nCov:5072_5087,MERS-Cov:5058_5073,RaTG13-Cov:5071_5086	3.61	0	0.42
orf1ab	HLMGWDYPK	HLA-A30:01,HLA-A31:01	2019-nCov:5005_5013,RaTG13-Cov:5004_5012,SARS-Cov:4982_4990,MERS-Cov:4991_4999	3.56	3.43	0
orf1ab	SSGDATTAYANSVFN	DQA1_05_05__DQB1_03_01	SARS-Cov:5050_5064,2019-nCov:5073_5087,MERS-Cov:5059_5073,RaTG13-Cov:5072_5086	3.52	0	0.42
orf1ab	SGDATTAYANSVF	DQA1_05_05__DQB1_03_01	SARS-Cov:5051_5063,2019-nCov:5074_5086,MERS-Cov:5060_5072,RaTG13-Cov:5073_5085	3.52	0	0.42
orf1ab	TSSGDATTAYANSVFNI	DQA1_05_05__DQB1_03_01	SARS-Cov:5049_5065,2019-nCov:5072_5088,MERS-Cov:5058_5074,RaTG13-Cov:5071_5087	3.46	0	0.42
orf1ab	SSGDATTAYANSVFNI	DQA1_05_05__DQB1_03_01	SARS-Cov:5050_5065,2019-nCov:5073_5088,MERS-Cov:5059_5074,RaTG13-Cov:5072_5087	3.36	0	0.42
orf1ab	SGDATTAYANSVFN	DQA1_05_05__DQB1_03_01	SARS-Cov:5051_5064,2019-nCov:5074_5087,MERS-Cov:5060_5073,RaTG13-Cov:5073_5086	3.34	0	0.42
orf1ab	QGPPGTGKSHFAIGLA	DQA1_05_05__DQB1_03_01	SARS-Cov:5582_5597,2019-nCov:5605_5620,MERS-Cov:5591_5606,RaTG13-Cov:5604_5619	2.97	0	0.42
orf1ab	GPPGTGKSHFAIGL	DQA1_05_05__DQB1_03_01	SARS-Cov:5583_5596,2019-nCov:5606_5619,MERS-Cov:5592_5605,RaTG13-Cov:5605_5618	2.95	0	0.42
orf1ab	ATTAYANSV	HLA-C15:02,HLA-C12:03	2019-nCov:5077_5085,RaTG13-Cov:5076_5084,SARS-Cov:5054_5062,MERS-Cov:5063_5071	2.89	1.79	0
orf1ab	GPPGTGKSHFAIGLA	DQA1_05_05__DQB1_03_01	SARS-Cov:5583_5597,2019-nCov:5606_5620,MERS-Cov:5592_5606,RaTG13-Cov:5605_5619	2.82	0	0.42
orf1ab	SLYVNKHAF	HLA-A32:01,HLA-B15:01,HLA-B15:02,HLA-C03:04,HLA-C03:03,HLA-C12:03	2019-nCov:6343_6351,RaTG13-Cov:6342_6350,SARS-Cov:6320_6328,MERS-Cov:6322_6330	2.72	9.16	0
orf1ab	TTAYANSVF	HLA-B15:01,HLA-B58:01,HLA-B35:01,HLA-B15:02,HLA-B15:11,HLA-C03:03,HLA-C12:02,HLA-C12:03	2019-nCov:5078_5086,RaTG13-Cov:5077_5085,SARS-Cov:5055_5063,MERS-Cov:5064_5072	2.53	10.11	0
orf1ab	LYYQNNVF	HLA-C14:02	2019-nCov:5178_5185,RaTG13-Cov:5177_5184,SARS-Cov:5155_5162,MERS-Cov:5164_5171	2.47	1.43	0
orf1ab	LYVNKHAF	HLA-C14:02	2019-nCov:6344_6351,RaTG13-Cov:6343_6350,SARS-Cov:6321_6328,MERS-Cov:6323_6330	2.44	1.43	0
orf1ab	YYQNNVFM	HLA-C07:02,HLA-C14:02	2019-nCov:5179_5186,RaTG13-Cov:5178_5185,SARS-Cov:5156_5163,MERS-Cov:5165_5172	2.31	6.25	0
orf1ab	LQLGFSTGV	HLA-A02:01,HLA-A02:06,HLA-A02:03,HLA-A02:10,HLA-A02:05,HLA-B13:01	2019-nCov:6032_6040,RaTG13-Cov:6031_6039,SARS-Cov:6009_6017,MERS-Cov:6015_6023	2.22	8.95	0
orf1ab	TAYANSVF	HLA-C03:04,HLA-C03:03,HLA-C12:03	2019-nCov:5079_5086,RaTG13-Cov:5078_5085,SARS-Cov:5056_5063,MERS-Cov:5065_5072	2.16	6.15	0
orf1ab	LYYQNNVFMSEAK	DRB3_02_02	SARS-Cov:5155_5167,2019-nCov:5178_5190,MERS-Cov:5164_5176,RaTG13-Cov:5177_5189	2.15	0	1.66
orf1ab	CIRRPFLCCK	HLA-A30:01	2019-nCov:5343_5352,RaTG13-Cov:5342_5351,SARS-Cov:5320_5329,MERS-Cov:5329_5338	2.1	2.22	0
orf1ab	LAIDAYPL	HLA-C03:04,HLA-C03:03	2019-nCov:5254_5261,RaTG13-Cov:5253_5260,SARS-Cov:5231_5238,MERS-Cov:5240_5247	2.09	5.6	0
orf1ab	IRRPFLCCK	HLA-A30:01	2019-nCov:5344_5352,RaTG13-Cov:5343_5351,SARS-Cov:5321_5329,MERS-Cov:5330_5338	2	2.22	0
orf1ab	TQMNLKYAI	HLA-B13:01,HLA-B39:01	2019-nCov:4932_4940,RaTG13-Cov:4931_4939,SARS-Cov:4909_4917,MERS-Cov:4918_4926	2	2	0
orf1ab	YTACSHAAV	HLA-A02:01,HLA-A02:06,HLA-A02:03,HLA-A02:10,HLA-C03:04,HLA-C08:01,HLA-C03:03,HLA-C15:02,HLA-C12:02,HLA-C12:03,HLA-C08:03,HLA-C02:02,HLA-C05:01,HLA-C15:05	2019-nCov:5630_5638,RaTG13-Cov:5629_5637,SARS-Cov:5607_5615,MERS-Cov:5616_5624	2	19.91	0
orf1ab	CSHAAVDAL	HLA-C03:04,HLA-C03:03,HLA-C12:03	2019-nCov:5633_5641,RaTG13-Cov:5632_5640,SARS-Cov:5610_5618,MERS-Cov:5619_5627	2	6.15	0
orf1ab	RVIHFGAGS	HLA-A30:01	2019-nCov:6864_6872,RaTG13-Cov:6863_6871,SARS-Cov:6841_6849,MERS-Cov:6841_6849	1.97	2.22	0
orf1ab	SLAIDAYPL	HLA-A02:01,HLA-A02:06,HLA-A02:03,HLA-A02:10	2019-nCov:5253_5261,RaTG13-Cov:5252_5260,SARS-Cov:5230_5238,MERS-Cov:5239_5247	1.97	7.44	0
orf1ab	LANECAQVL	HLA-B35:01,HLA-C03:04,HLA-C08:01,HLA-C03:03,HLA-C15:02,HLA-C12:02,HLA-C12:03,HLA-C08:03,HLA-C02:02,HLA-C15:05	2019-nCov:5047_5055,RaTG13-Cov:5046_5054,SARS-Cov:5024_5032,MERS-Cov:5033_5041	1.92	13.09	0
orf1ab	IVQMLSDTL	HLA-C03:04,HLA-C03:03,HLA-C12:03	2019-nCov:6091_6099,RaTG13-Cov:6090_6098,SARS-Cov:6068_6076,MERS-Cov:6074_6082	1.89	6.15	0
orf1ab	SHAAVDAL	HLA-B39:01	2019-nCov:5634_5641,RaTG13-Cov:5633_5640,SARS-Cov:5611_5618,MERS-Cov:5620_5627	1.88	0.58	0
orf1ab	HAAVDALCEK	HLA-A11:01,HLA-A11:02	2019-nCov:5635_5644,RaTG13-Cov:5634_5643,SARS-Cov:5612_5621,MERS-Cov:5621_5630	1.85	6.74	0
orf1ab	AAVDALCEK	HLA-A11:01,HLA-A11:02	2019-nCov:5636_5644,RaTG13-Cov:5635_5643,SARS-Cov:5613_5621,MERS-Cov:5622_5630	1.83	6.74	0
orf1ab	KCTSVVLLSV	HLA-A02:06	2019-nCov:3866_3875,RaTG13-Cov:3865_3874,SARS-Cov:3843_3852,MERS-Cov:3852_3861	1.77	1.89	0
orf1ab	RLANECAQV	HLA-A02:06,HLA-A02:03,HLA-A02:10	2019-nCov:5046_5054,RaTG13-Cov:5045_5053,SARS-Cov:5023_5031,MERS-Cov:5032_5040	1.75	2.85	0
orf1ab	YRLANECAQVL	HLA-B39:01	2019-nCov:5045_5055,RaTG13-Cov:5044_5054,SARS-Cov:5022_5032,MERS-Cov:5031_5041	1.73	0.58	0
orf1ab	RLANECAQVL	HLA-A02:03	2019-nCov:5046_5055,RaTG13-Cov:5045_5054,SARS-Cov:5023_5032,MERS-Cov:5032_5041	1.73	0.81	0
orf1ab	KSHFAIGLA	HLA-A30:01	2019-nCov:5612_5620,RaTG13-Cov:5611_5619,SARS-Cov:5589_5597,MERS-Cov:5598_5606	1.58	2.22	0
orf1ab	CTSVVLLSV	HLA-A02:06	2019-nCov:3867_3875,RaTG13-Cov:3866_3874,SARS-Cov:3844_3852,MERS-Cov:3853_3861	1.56	1.89	0
orf1ab	LYLGGMSY	HLA-C14:02	2019-nCov:5387_5394,RaTG13-Cov:5386_5393,SARS-Cov:5364_5371,MERS-Cov:5373_5380	1.5	1.43	0
orf1ab	LHCANFNVL	HLA-B39:01	2019-nCov:4700_4708,RaTG13-Cov:4699_4707,SARS-Cov:4677_4685,MERS-Cov:4686_4694	1.36	0.58	0
orf1ab	VRKIFVDGVPFVVS	DRB3_02_02	SARS-Cov:4699_4712,2019-nCov:4722_4735,MERS-Cov:4708_4721,RaTG13-Cov:4721_4734	1.32	0	1.66
orf1ab	DLVYALRHF	HLA-B15:02	2019-nCov:4518_4526,RaTG13-Cov:4517_4525,SARS-Cov:4495_4503,MERS-Cov:4505_4513	1.31	0.83	0
orf1ab	VRKIFVDGVPFVV	DRB3_02_02	SARS-Cov:4699_4711,2019-nCov:4722_4734,MERS-Cov:4708_4720,RaTG13-Cov:4721_4733	1.27	0	1.66
orf1ab	RKIFVDGVPFVVS	DRB3_02_02	SARS-Cov:4700_4712,2019-nCov:4723_4735,MERS-Cov:4709_4721,RaTG13-Cov:4722_4734	1.27	0	1.66
orf1ab	KIFVDGVPFVVS	DRB3_02_02	SARS-Cov:4701_4712,2019-nCov:4724_4735,MERS-Cov:4710_4721,RaTG13-Cov:4723_4734	1.27	0	1.66
orf1ab	FVDGVPFVV	HLA-A02:06,HLA-A02:10,HLA-C03:04,HLA-C08:01,HLA-C03:03,HLA-C15:02,HLA-C12:03,HLA-C08:03,HLA-C02:02,HLA-C05:01,HLA-C15:05	2019-nCov:4726_4734,RaTG13-Cov:4725_4733,SARS-Cov:4703_4711,MERS-Cov:4712_4720	1.25	13.28	0
orf1ab	IFVDGVPFVV	HLA-A02:06	2019-nCov:4725_4734,RaTG13-Cov:4724_4733,SARS-Cov:4702_4711,MERS-Cov:4711_4720	1.23	1.89	0
orf1ab	FVSLAIDAY	HLA-B15:01,HLA-B35:01,HLA-B15:02,HLA-B15:11,HLA-C12:02	2019-nCov:5251_5259,RaTG13-Cov:5250_5258,SARS-Cov:5228_5236,MERS-Cov:5237_5245	1.22	5.3	0
orf1ab	TSVVLLSVL	HLA-C03:04,HLA-C03:03,HLA-C12:03	2019-nCov:3868_3876,RaTG13-Cov:3867_3875,SARS-Cov:3845_3853,MERS-Cov:3854_3862	1.22	6.15	0
orf1ab	RKIFVDGVPFVV	DRB3_02_02	SARS-Cov:4700_4711,2019-nCov:4723_4734,MERS-Cov:4709_4720,RaTG13-Cov:4722_4733	1.21	0	1.66
orf1ab	VRKIFVDGVPFV	DRB3_02_02	SARS-Cov:4699_4710,2019-nCov:4722_4733,MERS-Cov:4708_4719,RaTG13-Cov:4721_4732	1.21	0	1.66
orf1ab	KIFVDGVPFVV	HLA-A02:01,HLA-A02:06	2019-nCov:4724_4734,RaTG13-Cov:4723_4733,SARS-Cov:4701_4711,MERS-Cov:4710_4720	1.2	6.49	0
orf1ab	RFNVAITRA	HLA-A30:01	2019-nCov:5884_5892,RaTG13-Cov:5883_5891,SARS-Cov:5861_5869,MERS-Cov:5870_5878	1.19	2.22	0
orf1ab	IFVDGVPF	HLA-C14:02	2019-nCov:4725_4732,RaTG13-Cov:4724_4731,SARS-Cov:4702_4709,MERS-Cov:4711_4718	1.16	1.43	0
orf1ab	FVDGVPFV	HLA-A02:10,HLA-C05:01	2019-nCov:4726_4733,RaTG13-Cov:4725_4732,SARS-Cov:4703_4710,MERS-Cov:4712_4719	1.16	0.41	0
orf1ab	KIFVDGVPF	HLA-A32:01,HLA-B15:01,HLA-B35:01,HLA-B15:02,HLA-C03:04,HLA-C03:03	2019-nCov:4724_4732,RaTG13-Cov:4723_4731,SARS-Cov:4701_4709,MERS-Cov:4710_4718	1.14	9.51	0
orf1ab	RFVSLAIDAY	HLA-B15:01	2019-nCov:5250_5259,RaTG13-Cov:5249_5258,SARS-Cov:5227_5236,MERS-Cov:5236_5245	1.13	1.68	0
orf1ab	KIFVDGVPFV	HLA-A02:10	2019-nCov:4724_4733,RaTG13-Cov:4723_4732,SARS-Cov:4701_4710,MERS-Cov:4710_4719	1.13	0.14	0
orf1ab	VLLSVLQQL	HLA-A02:01,HLA-A02:06,HLA-A02:03,HLA-A32:01,HLA-A02:10,HLA-A02:05	2019-nCov:3871_3879,RaTG13-Cov:3870_3878,SARS-Cov:3848_3856,MERS-Cov:3857_3865	1.11	8.03	0
orf1ab	VVLLSVLQQL	HLA-A02:01	2019-nCov:3870_3879,RaTG13-Cov:3869_3878,SARS-Cov:3847_3856,MERS-Cov:3856_3865	1.1	4.6	0
orf1ab	NMRVIHFGA	HLA-A30:01	2019-nCov:6862_6870,RaTG13-Cov:6861_6869,SARS-Cov:6839_6847,MERS-Cov:6839_6847	1.08	2.22	0
