## Supplemental Table S4 for "COVIEdb: A database for potential immune epitopes of coronaviruses"

### Sheet: Table S4
Table S4. The potential T cell epitopes in S protein with B_score in descent (shared in three coronavirus)
Gene	Peptide	HLA able to present peptide	Peptide location in different coronavirus	B_score	HLA I frequecny	HLA II frequency
S	VYDPLQPEL	HLA-C07:02,HLA-C04:01,HLA-C14:02	2019-nCov:1137_1145,RaTG13-Cov:1142_1150,SARS-Cov:1119_1127	6.15	8.26	0
S	TVYDPLQPEL	HLA-A02:06,HLA-C12:03	2019-nCov:1136_1145,RaTG13-Cov:1141_1150,SARS-Cov:1118_1127	6.03	2.44	0
S	NHTSPDVDL	HLA-B39:01	2019-nCov:1158_1166,RaTG13-Cov:1163_1171,SARS-Cov:1140_1148	5.78	0.58	0
S	YFKNHTSPDVDLG	DRB3_02_02	SARS-Cov:1137_1149,2019-nCov:1155_1167,RaTG13-Cov:1160_1172	5.62	0	1.66
S	KFDEDDSEPVLK	DRB3_01_01	SARS-Cov:1237_1248,2019-nCov:1255_1266,RaTG13-Cov:1260_1271	5.58	0	0.43
S	KYFKNHTSPDVDLG	DRB3_02_02	SARS-Cov:1136_1149,2019-nCov:1154_1167,RaTG13-Cov:1159_1172	5.5	0	1.66
S	KYFKNHTSPDVD	DRB3_02_02	SARS-Cov:1136_1147,2019-nCov:1154_1165,RaTG13-Cov:1159_1170	5.5	0	1.66
S	KYFKNHTSPDVDL	DRB3_02_02	SARS-Cov:1136_1148,2019-nCov:1154_1166,RaTG13-Cov:1159_1171	5.46	0	1.66
S	CKFDEDDSEPVLK	DRB3_01_01	SARS-Cov:1236_1248,2019-nCov:1254_1266,RaTG13-Cov:1259_1271	5.46	0	0.43
S	KYFKNHTSPDVDLGD	DRB3_02_02	SARS-Cov:1136_1150,2019-nCov:1154_1168,RaTG13-Cov:1159_1173	5.4	0	1.66
S	DKYFKNHTSPDV	DRB3_02_02	SARS-Cov:1135_1146,2019-nCov:1153_1164,RaTG13-Cov:1158_1169	5.39	0	1.66
S	DKYFKNHTSPDVDLG	DRB3_02_02	SARS-Cov:1135_1149,2019-nCov:1153_1167,RaTG13-Cov:1158_1172	5.38	0	1.66
S	DKYFKNHTSPDVD	DRB3_02_02	SARS-Cov:1135_1147,2019-nCov:1153_1165,RaTG13-Cov:1158_1170	5.36	0	1.66
S	DKYFKNHTSPDVDL	DRB3_02_02	SARS-Cov:1135_1148,2019-nCov:1153_1166,RaTG13-Cov:1158_1171	5.33	0	1.66
S	KYFKNHTSPDVDLGDI	DRB3_02_02	SARS-Cov:1136_1151,2019-nCov:1154_1169,RaTG13-Cov:1159_1174	5.31	0	1.66
S	DKYFKNHTSPDVDLGD	DRB3_02_02	SARS-Cov:1135_1150,2019-nCov:1153_1168,RaTG13-Cov:1158_1173	5.29	0	1.66
S	GSCCKFDEDDSEPVL	DRB3_01_01	SARS-Cov:1233_1247,2019-nCov:1251_1265,RaTG13-Cov:1256_1270	5.27	0	0.43
S	LDKYFKNHTSPDVDLG	DRB3_02_02	SARS-Cov:1134_1149,2019-nCov:1152_1167,RaTG13-Cov:1157_1172	5.27	0	1.66
S	CKFDEDDSEPVLKG	DRB3_01_01	SARS-Cov:1236_1249,2019-nCov:1254_1267,RaTG13-Cov:1259_1272	5.26	0	0.43
S	LDKYFKNHTSPDV	DRB3_02_02	SARS-Cov:1134_1146,2019-nCov:1152_1164,RaTG13-Cov:1157_1169	5.26	0	1.66
S	KYFKNHTSPDVDLGDIS	DRB3_02_02	SARS-Cov:1136_1152,2019-nCov:1154_1170,RaTG13-Cov:1159_1175	5.24	0	1.66
S	LDKYFKNHTSPDVD	DRB3_02_02	SARS-Cov:1134_1147,2019-nCov:1152_1165,RaTG13-Cov:1157_1170	5.24	0	1.66
S	DKYFKNHTSPDVDLGDI	DRB3_02_02	SARS-Cov:1135_1151,2019-nCov:1153_1169,RaTG13-Cov:1158_1174	5.22	0	1.66
S	LDKYFKNHTSPDVDL	DRB3_02_02	SARS-Cov:1134_1148,2019-nCov:1152_1166,RaTG13-Cov:1157_1171	5.22	0	1.66
S	LDKYFKNHTSPDVDLGD	DRB3_02_02	SARS-Cov:1134_1150,2019-nCov:1152_1168,RaTG13-Cov:1157_1173	5.2	0	1.66
S	LDKYFKNHTSPD	DRB3_02_02	SARS-Cov:1134_1145,2019-nCov:1152_1163,RaTG13-Cov:1157_1168	5.19	0	1.66
S	ELDKYFKNHTSPDVDLG	DRB3_02_02	SARS-Cov:1133_1149,2019-nCov:1151_1167,RaTG13-Cov:1156_1172	5.18	0	1.66
S	ELDKYFKNHTSPDV	DRB3_02_02	SARS-Cov:1133_1146,2019-nCov:1151_1164,RaTG13-Cov:1156_1169	5.14	0	1.66
S	ELDKYFKNHTSPDVDL	DRB3_02_02	SARS-Cov:1133_1148,2019-nCov:1151_1166,RaTG13-Cov:1156_1171	5.13	0	1.66
S	LDKYFKNHTSPDVDLGDI	DRB3_02_02	SARS-Cov:1134_1151,2019-nCov:1152_1169,RaTG13-Cov:1157_1174	5.13	0	1.66
S	ELDKYFKNHTSPDVD	DRB3_02_02	SARS-Cov:1133_1147,2019-nCov:1151_1165,RaTG13-Cov:1156_1170	5.13	0	1.66
S	GSCCKFDEDDSEPVLK	DRB3_01_01	SARS-Cov:1233_1248,2019-nCov:1251_1266,RaTG13-Cov:1256_1271	5.12	0	0.43
S	ELDKYFKNHTSPDVDLGD	DRB3_02_02	SARS-Cov:1133_1150,2019-nCov:1151_1168,RaTG13-Cov:1156_1173	5.11	0	1.66
S	LDKYFKNHTSPDVDLGDIS	DRB3_02_02	SARS-Cov:1134_1152,2019-nCov:1152_1170,RaTG13-Cov:1157_1175	5.07	0	1.66
S	ELDKYFKNHTSPDVDLGDI	DRB3_02_02	SARS-Cov:1133_1151,2019-nCov:1151_1169,RaTG13-Cov:1156_1174	5.05	0	1.66
S	GSCCKFDEDDSEPVLKG	DRB3_01_01	SARS-Cov:1233_1249,2019-nCov:1251_1267,RaTG13-Cov:1256_1272	4.98	0	0.43
S	MTSCCSCLK	HLA-A30:01	2019-nCov:1237_1245,RaTG13-Cov:1242_1250,SARS-Cov:1219_1227	3.22	2.22	0
S	LVKQLSSNF	HLA-B15:01,HLA-B15:02,HLA-B15:11,HLA-C12:03	2019-nCov:962_970,RaTG13-Cov:967_975,SARS-Cov:944_952	3.19	3.74	0
S	TLVKQLSSNF	HLA-B15:01,HLA-B15:02	2019-nCov:961_970,RaTG13-Cov:966_975,SARS-Cov:943_952	3.1	2.51	0
S	KQLSSNFGA	HLA-A02:06	2019-nCov:964_972,RaTG13-Cov:969_977,SARS-Cov:946_954	3.07	1.89	0
S	RLDKVEAEV	HLA-A02:01,HLA-A02:06,HLA-C05:01	2019-nCov:983_991,RaTG13-Cov:988_996,SARS-Cov:965_973	3	6.75	0
S	QLSSNFGAI	HLA-A02:03	2019-nCov:965_973,RaTG13-Cov:970_978,SARS-Cov:947_955	2.96	0.81	0
S	KQLSSNFGAI	HLA-A02:06,HLA-A02:10,HLA-B15:01,HLA-B13:01	2019-nCov:964_973,RaTG13-Cov:969_978,SARS-Cov:946_955	2.9	5.13	0
S	KEIDRLNEV	HLA-A02:06,HLA-B13:01	2019-nCov:1181_1189,RaTG13-Cov:1186_1194,SARS-Cov:1163_1171	2.89	3.31	0
S	CVADYSVLY	HLA-B15:01,HLA-B35:01,HLA-B15:02,HLA-B15:11	2019-nCov:361_369,RaTG13-Cov:370_378,SARS-Cov:348_356	2.89	4.09	0
S	NTLVKQLSSNFGA	DRB1_15_01	SARS-Cov:942_954,2019-nCov:960_972,RaTG13-Cov:965_977	2.85	0	1.06
S	LVKQLSSNFGAISSVL	DRB3_02_02	SARS-Cov:944_959,2019-nCov:962_977,RaTG13-Cov:967_982	2.81	0	1.66
S	KQLSSNFGAISSVL	DRB3_02_02	SARS-Cov:946_959,2019-nCov:964_977,RaTG13-Cov:969_982	2.81	0	1.66
S	VKQLSSNFGAISSVL	DRB3_02_02	SARS-Cov:945_959,2019-nCov:963_977,RaTG13-Cov:968_982	2.78	0	1.66
S	TLVKQLSSNFGAISSVL	DRB3_02_02	SARS-Cov:943_959,2019-nCov:961_977,RaTG13-Cov:966_982	2.78	0	1.66
S	LVKQLSSNFGAIS	DRB1_15_01	SARS-Cov:944_956,2019-nCov:962_974,RaTG13-Cov:967_979	2.77	0	1.06
S	QALNTLVKQLSSN	DRB1_11_01	SARS-Cov:939_951,2019-nCov:957_969,RaTG13-Cov:962_974	2.77	0	0.48
S	FPNITNLCPF	HLA-B35:01,HLA-B15:02,HLA-B15:11	2019-nCov:329_338,RaTG13-Cov:338_347,SARS-Cov:316_325	2.77	2.41	0
S	ALNTLVKQLSSN	DRB1_11_01	SARS-Cov:940_951,2019-nCov:958_969,RaTG13-Cov:963_974	2.75	0	0.48
S	RFPNITNL	HLA-C14:02	2019-nCov:328_335,RaTG13-Cov:337_344,SARS-Cov:315_322	2.75	1.43	0
S	LNTLVKQLSSNFGA	DRB1_15_01	SARS-Cov:941_954,2019-nCov:959_972,RaTG13-Cov:964_977	2.74	0	1.06
S	NTLVKQLSSNFGAI	DRB1_15_01	SARS-Cov:942_955,2019-nCov:960_973,RaTG13-Cov:965_978	2.74	0	1.06
S	QALNTLVKQLSSNF	DRB1_11_01	SARS-Cov:939_952,2019-nCov:957_970,RaTG13-Cov:962_975	2.74	0	0.48
S	TLVKQLSSNFGAIS	DRB1_15_01	SARS-Cov:943_956,2019-nCov:961_974,RaTG13-Cov:966_979	2.74	0	1.06
S	LVKQLSSNFGAISSVLN	DRB3_02_02	SARS-Cov:944_960,2019-nCov:962_978,RaTG13-Cov:967_983	2.73	0	1.66
S	ALNTLVKQLSSNF	DRB1_11_01	SARS-Cov:940_952,2019-nCov:958_970,RaTG13-Cov:963_975	2.72	0	0.48
S	QALNTLVKQLSS	DRB1_11_01	SARS-Cov:939_950,2019-nCov:957_968,RaTG13-Cov:962_973	2.72	0	0.48
S	QALNTLVKQLSSNFG	DRB1_11_01	SARS-Cov:939_953,2019-nCov:957_971,RaTG13-Cov:962_976	2.71	0	0.48
S	KQLSSNFGAISSVLN	DRB3_02_02	SARS-Cov:946_960,2019-nCov:964_978,RaTG13-Cov:969_983	2.71	0	1.66
S	LVKQLSSNFGAISSV	DRB3_02_02	SARS-Cov:944_958,2019-nCov:962_976,RaTG13-Cov:967_981	2.71	0	1.66
S	TLVKQLSSNFGAISSVLN	DRB3_02_02	SARS-Cov:943_960,2019-nCov:961_978,RaTG13-Cov:966_983	2.7	0	1.66
S	NTLVKQLSSNFGAISSVL	DRB3_02_02	SARS-Cov:942_959,2019-nCov:960_977,RaTG13-Cov:965_982	2.7	0	1.66
S	VLNDILSRL	HLA-A02:01,HLA-A02:06,HLA-A02:03,HLA-A02:10,HLA-A02:05,HLA-C12:02,HLA-C12:03,HLA-C02:02	2019-nCov:976_984,RaTG13-Cov:981_989,SARS-Cov:958_966	2.7	9.58	0
S	VKQLSSNFGAISSVLN	DRB3_02_02	SARS-Cov:945_960,2019-nCov:963_978,RaTG13-Cov:968_983	2.69	0	1.66
S	TLVKQLSSNFGAISSV	DRB3_02_02	SARS-Cov:943_958,2019-nCov:961_976,RaTG13-Cov:966_981	2.69	0	1.66
S	ALNTLVKQLSSNFG	DRB1_11_01	SARS-Cov:940_953,2019-nCov:958_971,RaTG13-Cov:963_976	2.69	0	0.48
S	VKQLSSNFGAISSV	DRB3_02_02	SARS-Cov:945_958,2019-nCov:963_976,RaTG13-Cov:968_981	2.67	0	1.66
S	LVKQLSSNFGAISS	DRB3_02_02	SARS-Cov:944_957,2019-nCov:962_975,RaTG13-Cov:967_980	2.67	0	1.66
S	ALNTLVKQLSSNFGA	DRB1_15_01	SARS-Cov:940_954,2019-nCov:958_972,RaTG13-Cov:963_977	2.67	0	1.06
S	VRFPNITNL	HLA-C07:02	2019-nCov:327_335,RaTG13-Cov:336_344,SARS-Cov:314_322	2.67	4.82	0
S	TLVKQLSSNFGAISS	DRB1_15_01	SARS-Cov:943_957,2019-nCov:961_975,RaTG13-Cov:966_980	2.64	0	1.06
S	NTLVKQLSSNFGAIS	DRB1_15_01	SARS-Cov:942_956,2019-nCov:960_974,RaTG13-Cov:965_979	2.64	0	1.06
S	LNTLVKQLSSNFGAI	DRB1_15_01	SARS-Cov:941_955,2019-nCov:959_973,RaTG13-Cov:964_978	2.64	0	1.06
S	NTLVKQLSSNFGAISSVLN	DRB3_02_02	SARS-Cov:942_960,2019-nCov:960_978,RaTG13-Cov:965_983	2.63	0	1.66
S	VKQLSSNFGAISS	DRB3_02_02	SARS-Cov:945_957,2019-nCov:963_975,RaTG13-Cov:968_980	2.62	0	1.66
S	NTLVKQLSSNFGAISSV	DRB1_15_01	SARS-Cov:942_958,2019-nCov:960_976,RaTG13-Cov:965_981	2.61	0	1.06
S	ALNTLVKQLSSNFGAI	DRB1_15_01	SARS-Cov:940_955,2019-nCov:958_973,RaTG13-Cov:963_978	2.58	0	1.06
S	SVLNDILSRL	HLA-A02:01,HLA-A02:06,HLA-A02:03	2019-nCov:975_984,RaTG13-Cov:980_989,SARS-Cov:957_966	2.57	7.3	0
S	LNTLVKQLSSNFGAIS	DRB1_15_01	SARS-Cov:941_956,2019-nCov:959_974,RaTG13-Cov:964_979	2.56	0	1.06
S	NTLVKQLSSNFGAISS	DRB1_15_01	SARS-Cov:942_957,2019-nCov:960_975,RaTG13-Cov:965_980	2.56	0	1.06
S	IPIGAGICA	HLA-B54:01,HLA-B35:01	2019-nCov:664_672,RaTG13-Cov:673_681,SARS-Cov:650_658	2.56	1.92	0
S	ALNTLVKQL	HLA-A02:03	2019-nCov:958_966,RaTG13-Cov:963_971,SARS-Cov:940_948	2.56	0.81	0
S	VLKGVKLHY	HLA-B15:01	2019-nCov:1264_1272,RaTG13-Cov:1269_1277,SARS-Cov:1246_1254	2.52	1.68	0
S	ALNTLVKQLSSNFGAIS	DRB1_15_01	SARS-Cov:940_956,2019-nCov:958_974,RaTG13-Cov:963_979	2.51	0	1.06
S	LNTLVKQLSSNFGAISS	DRB1_15_01	SARS-Cov:941_957,2019-nCov:959_975,RaTG13-Cov:964_980	2.49	0	1.06
S	AYRFNGIGVTQNVLY	DRB3_02_02	SARS-Cov:885_899,2019-nCov:903_917,RaTG13-Cov:908_922	2.47	0	1.66
S	SSNFGAISSV	HLA-A02:06	2019-nCov:967_976,RaTG13-Cov:972_981,SARS-Cov:949_958	2.43	1.89	0
S	ITNLCPFGEVF	HLA-B58:01	2019-nCov:332_342,RaTG13-Cov:341_351,SARS-Cov:319_329	2.42	1.63	0
S	YRFNGIGVTQNVL	DRB3_02_02	SARS-Cov:886_898,2019-nCov:904_916,RaTG13-Cov:909_921	2.41	0	1.66
S	MAYRFNGIGVTQNVLY	DRB3_02_02	SARS-Cov:884_899,2019-nCov:902_917,RaTG13-Cov:907_922	2.4	0	1.66
S	FGGFNFSQI	HLA-C12:03	2019-nCov:797_805,RaTG13-Cov:802_810,SARS-Cov:779_787	2.37	0.55	0
S	AYRFNGIGVTQNVL	DRB3_02_02	SARS-Cov:885_898,2019-nCov:903_916,RaTG13-Cov:908_921	2.33	0	1.66
S	SNFGAISSV	HLA-C12:03	2019-nCov:968_976,RaTG13-Cov:973_981,SARS-Cov:950_958	2.33	0.55	0
S	QMAYRFNGIGVTQNVLY	DRB3_02_02	SARS-Cov:883_899,2019-nCov:901_917,RaTG13-Cov:906_922	2.27	0	1.66
S	MAYRFNGIGVTQNVL	DRB3_02_02	SARS-Cov:884_898,2019-nCov:902_916,RaTG13-Cov:907_921	2.27	0	1.66
S	AYRFNGIGVTQNV	DRB3_02_02	SARS-Cov:885_897,2019-nCov:903_915,RaTG13-Cov:908_920	2.26	0	1.66
S	ISSVLNDIL	HLA-B58:01	2019-nCov:973_981,RaTG13-Cov:978_986,SARS-Cov:955_963	2.22	1.63	0
S	MAYRFNGIGVTQNV	DRB3_02_02	SARS-Cov:884_897,2019-nCov:902_915,RaTG13-Cov:907_920	2.19	0	1.66
S	NLCPFGEVF	HLA-B15:01	2019-nCov:334_342,RaTG13-Cov:343_351,SARS-Cov:321_329	2.19	1.68	0
S	MQMAYRFNGIGVTQNVLY	DRB3_02_02	SARS-Cov:882_899,2019-nCov:900_917,RaTG13-Cov:905_922	2.17	0	1.66
S	QMAYRFNGIGVTQNVL	DRB3_02_02	SARS-Cov:883_898,2019-nCov:901_916,RaTG13-Cov:906_921	2.15	0	1.66
S	VQIDRLITGR	HLA-A31:01	2019-nCov:991_1000,RaTG13-Cov:996_1005,SARS-Cov:973_982	2.13	1.21	0
S	AEVQIDRLI	HLA-B13:01,HLA-B44:03	2019-nCov:989_997,RaTG13-Cov:994_1002,SARS-Cov:971_979	2.11	2.36	0
S	MAYRFNGIGVTQN	DRB3_02_02	SARS-Cov:884_896,2019-nCov:902_914,RaTG13-Cov:907_919	2.1	0	1.66
S	NLCPFGEVFNA	HLA-A02:01	2019-nCov:334_344,RaTG13-Cov:343_353,SARS-Cov:321_331	2.09	4.6	0
S	AMQMAYRFNGIGVTQNVLY	DRB3_02_02	SARS-Cov:881_899,2019-nCov:899_917,RaTG13-Cov:904_922	2.07	0	1.66
S	QMAYRFNGIGVTQNV	DRB3_02_02	SARS-Cov:883_897,2019-nCov:901_915,RaTG13-Cov:906_920	2.07	0	1.66
S	CPFGEVFNAT	HLA-B54:01	2019-nCov:336_345,RaTG13-Cov:345_354,SARS-Cov:323_332	2.07	1.03	0
S	MQMAYRFNGIGVTQNVL	DRB3_02_02	SARS-Cov:882_898,2019-nCov:900_916,RaTG13-Cov:905_921	2.04	0	1.66
S	MAYRFNGIGVTQ	DRB3_02_02	SARS-Cov:884_895,2019-nCov:902_913,RaTG13-Cov:907_918	2	0	1.66
S	NLLLQYGSF	HLA-B15:01,HLA-B15:02	2019-nCov:751_759,RaTG13-Cov:756_764,SARS-Cov:733_741	2	2.51	0
S	CPFGEVFNA	HLA-B54:01	2019-nCov:336_344,RaTG13-Cov:345_353,SARS-Cov:323_331	2	1.03	0
S	QMAYRFNGIGVTQN	DRB3_02_02	SARS-Cov:883_896,2019-nCov:901_914,RaTG13-Cov:906_919	1.98	0	1.66
S	FAMQMAYRFNGIGVTQNVLY	DRB3_02_02	SARS-Cov:880_899,2019-nCov:898_917,RaTG13-Cov:903_922	1.98	0	1.66
S	MQMAYRFNGIGVTQNV	DRB3_02_02	SARS-Cov:882_897,2019-nCov:900_915,RaTG13-Cov:905_920	1.96	0	1.66
S	AMQMAYRFNGIGVTQNVL	DRB3_02_02	SARS-Cov:881_898,2019-nCov:899_916,RaTG13-Cov:904_921	1.94	0	1.66
S	AYRFNGIGV	HLA-A30:01	2019-nCov:903_911,RaTG13-Cov:908_916,SARS-Cov:885_893	1.93	2.22	0
S	SANLAATKM	HLA-C03:04,HLA-C03:03,HLA-C12:02,HLA-C12:03	2019-nCov:1021_1029,RaTG13-Cov:1026_1034,SARS-Cov:1003_1011	1.89	7.36	0
S	QMAYRFNGIGVTQ	DRB3_02_02	SARS-Cov:883_895,2019-nCov:901_913,RaTG13-Cov:906_918	1.87	0	1.66
S	MQMAYRFNGIGVTQN	DRB3_02_02	SARS-Cov:882_896,2019-nCov:900_914,RaTG13-Cov:905_919	1.87	0	1.66
S	MAYRFNGIGV	HLA-A02:06,HLA-A02:03,HLA-A02:05,HLA-C12:03	2019-nCov:902_911,RaTG13-Cov:907_916,SARS-Cov:884_893	1.87	3.34	0
S	AMQMAYRFNGIGVTQNV	DRB3_02_02	SARS-Cov:881_897,2019-nCov:899_915,RaTG13-Cov:904_920	1.86	0	1.66
S	FAMQMAYRFNGIGVTQNVL	DRB3_02_02	SARS-Cov:880_898,2019-nCov:898_916,RaTG13-Cov:903_921	1.86	0	1.66
S	KVTLADAGF	HLA-A32:01,HLA-B58:01	2019-nCov:825_833,RaTG13-Cov:830_838,SARS-Cov:807_815	1.85	2.14	0
S	QMAYRFNGIGVT	DRB3_02_02	SARS-Cov:883_894,2019-nCov:901_912,RaTG13-Cov:906_917	1.83	0	1.66
S	IPFAMQMAYRFNGIGVTQNVL	DRB3_02_02	SARS-Cov:878_898,2019-nCov:896_916,RaTG13-Cov:901_921	1.81	0	1.66
S	FAMQMAYRFNGIGVTQNV	DRB3_02_02	SARS-Cov:880_897,2019-nCov:898_915,RaTG13-Cov:903_920	1.78	0	1.66
S	ASANLAATK	HLA-A30:01	2019-nCov:1020_1028,RaTG13-Cov:1025_1033,SARS-Cov:1002_1010	1.78	2.22	0
S	AMQMAYRFNGIGVTQN	DRB3_02_02	SARS-Cov:881_896,2019-nCov:899_914,RaTG13-Cov:904_919	1.77	0	1.66
S	MQMAYRFNGIGVTQ	DRB3_02_02	SARS-Cov:882_895,2019-nCov:900_913,RaTG13-Cov:905_918	1.76	0	1.66
S	RASANLAATK	HLA-A30:01,HLA-A03:01	2019-nCov:1019_1028,RaTG13-Cov:1024_1033,SARS-Cov:1001_1010	1.73	3.29	0
S	MQMAYRFNGIGVT	DRB3_02_02	SARS-Cov:882_894,2019-nCov:900_912,RaTG13-Cov:905_917	1.72	0	1.66
S	WTFGAGAAL	HLA-A02:06,HLA-A26:01,HLA-A02:10,HLA-A02:05,HLA-B15:01,HLA-B35:01,HLA-B15:02,HLA-B15:11,HLA-B39:01,HLA-C03:04,HLA-C08:01,HLA-C03:03,HLA-C14:02,HLA-C15:02,HLA-C12:02,HLA-C12:03,HLA-C08:03,HLA-C02:02,HLA-C15:05	2019-nCov:886_894,RaTG13-Cov:891_899,SARS-Cov:868_876	1.7	21.33	0
S	PYRVVVLSF	HLA-A24:02	2019-nCov:507_515,RaTG13-Cov:516_524,SARS-Cov:493_501	1.7	5.24	0
S	GWTFGAGAALQI	DQA1_05_05__DQB1_03_01	SARS-Cov:867_878,2019-nCov:885_896,RaTG13-Cov:890_901	1.69	0	0.42
S	FAMQMAYRFNGIGVTQN	DRB3_02_02	SARS-Cov:880_896,2019-nCov:898_914,RaTG13-Cov:903_919	1.69	0	1.66
S	GWTFGAGAALQIP	DQA1_05_05__DQB1_03_01	SARS-Cov:867_879,2019-nCov:885_897,RaTG13-Cov:890_902	1.67	0	0.42
S	AMQMAYRFNGIGVTQ	DRB3_02_02	SARS-Cov:881_895,2019-nCov:899_913,RaTG13-Cov:904_918	1.67	0	1.66
S	AMQMAYRFNGIGVT	DRB3_02_02	SARS-Cov:881_894,2019-nCov:899_912,RaTG13-Cov:904_917	1.62	0	1.66
S	WTFGAGAALQIP	DQA1_05_05__DQB1_03_01	SARS-Cov:868_879,2019-nCov:886_897,RaTG13-Cov:891_902	1.61	0	0.42
S	FAMQMAYRFNGIGVTQ	DRB3_02_02	SARS-Cov:880_895,2019-nCov:898_913,RaTG13-Cov:903_918	1.58	0	1.66
S	GWTFGAGAALQIPF	DQA1_05_05__DQB1_03_01	SARS-Cov:867_880,2019-nCov:885_898,RaTG13-Cov:890_903	1.57	0	0.42
S	IPFAMQMAYRFNGIGVTQ	DRB1_11_01	SARS-Cov:878_895,2019-nCov:896_913,RaTG13-Cov:901_918	1.56	0	0.48
S	FAMQMAYRFNGIGVT	DRB3_02_02	SARS-Cov:880_894,2019-nCov:898_912,RaTG13-Cov:903_917	1.53	0	1.66
S	TQQLIRAAEIRASAN	DQA1_05_05__DQB1_03_01	SARS-Cov:991_1005,2019-nCov:1009_1023,RaTG13-Cov:1014_1028	1.53	0	0.42
S	TQQLIRAAEIRASANL	DQA1_05_05__DQB1_03_01	SARS-Cov:991_1006,2019-nCov:1009_1024,RaTG13-Cov:1014_1029	1.52	0	0.42
S	ALQIPFAMQMAYRFNGIGVTQ	DRB5_01_01	SARS-Cov:875_895,2019-nCov:893_913,RaTG13-Cov:898_918	1.52	0	1.14
S	WTFGAGAALQIPF	DQA1_05_05__DQB1_03_01	SARS-Cov:868_880,2019-nCov:886_898,RaTG13-Cov:891_903	1.51	0	0.42
S	IPFAMQMAYRFNGIGVT	DRB1_11_01	SARS-Cov:878_894,2019-nCov:896_912,RaTG13-Cov:901_917	1.51	0	0.48
S	FGAGAALQIPFAMQMAYRFNGIGVT	DRB5_01_01	SARS-Cov:870_894,2019-nCov:888_912,RaTG13-Cov:893_917	1.49	0	1.14
S	GWTFGAGAALQIPFA	DQA1_05_05__DQB1_03_01	SARS-Cov:867_881,2019-nCov:885_899,RaTG13-Cov:890_904	1.49	0	0.42
S	LQIPFAMQMAYRFNGIGVT	DRB5_01_01	SARS-Cov:876_894,2019-nCov:894_912,RaTG13-Cov:899_917	1.49	0	1.14
S	LLFNKVTLADAGF	DRB3_02_02	SARS-Cov:803_815,2019-nCov:821_833,RaTG13-Cov:826_838	1.49	0	1.66
S	TQQLIRAAEIRAS	DQA1_05_05__DQB1_03_01	SARS-Cov:991_1003,2019-nCov:1009_1021,RaTG13-Cov:1014_1026	1.49	0	0.42
S	ALQIPFAMQMAYRFNGIGVT	DRB5_01_01	SARS-Cov:875_894,2019-nCov:893_912,RaTG13-Cov:898_917	1.48	0	1.14
S	GAGAALQIPFAMQMAYRFNGIGVTQ	DRB5_01_01	SARS-Cov:871_895,2019-nCov:889_913,RaTG13-Cov:894_918	1.48	0	1.14
S	AALQIPFAMQMAYRFNGIGVT	DRB5_01_01	SARS-Cov:874_894,2019-nCov:892_912,RaTG13-Cov:897_917	1.48	0	1.14
S	TQQLIRAAEIRASA	DQA1_05_05__DQB1_03_01	SARS-Cov:991_1004,2019-nCov:1009_1022,RaTG13-Cov:1014_1027	1.48	0	0.42
S	AGAALQIPFAMQMAYRFNGIGVTQ	DRB5_01_01	SARS-Cov:872_895,2019-nCov:890_913,RaTG13-Cov:895_918	1.46	0	1.14
S	DLLFNKVTLADAGF	DRB3_02_02	SARS-Cov:802_815,2019-nCov:820_833,RaTG13-Cov:825_838	1.45	0	1.66
S	GAGAALQIPFAMQMAYRFNGIGVT	DRB5_01_01	SARS-Cov:871_894,2019-nCov:889_912,RaTG13-Cov:894_917	1.44	0	1.14
S	QQLIRAAEI	HLA-B13:01	2019-nCov:1010_1018,RaTG13-Cov:1015_1023,SARS-Cov:992_1000	1.44	1.42	0
S	FGAGAALQI	HLA-C03:04,HLA-C08:01,HLA-C03:03,HLA-C15:02,HLA-C12:02,HLA-C12:03,HLA-C08:03,HLA-C15:05	2019-nCov:888_896,RaTG13-Cov:893_901,SARS-Cov:870_878	1.44	11.91	0
S	FAMQMAYRFNGIGV	DRB1_11_01	SARS-Cov:880_893,2019-nCov:898_911,RaTG13-Cov:903_916	1.43	0	0.48
S	WTFGAGAALQIPFA	DQA1_05_05__DQB1_03_01	SARS-Cov:868_881,2019-nCov:886_899,RaTG13-Cov:891_904	1.43	0	0.42
S	AEIRASANLA	HLA-B44:03	2019-nCov:1016_1025,RaTG13-Cov:1021_1030,SARS-Cov:998_1007	1.43	0.94	0
S	IPFAMQMAYRFNGIGV	DRB1_11_01	SARS-Cov:878_893,2019-nCov:896_911,RaTG13-Cov:901_916	1.42	0	0.48
S	GWTFGAGAALQIPFAM	DQA1_05_05__DQB1_03_01	SARS-Cov:867_882,2019-nCov:885_900,RaTG13-Cov:890_905	1.42	0	0.42
S	GAALQIPFAMQMAYRFNGIGVT	DRB5_01_01	SARS-Cov:873_894,2019-nCov:891_912,RaTG13-Cov:896_917	1.42	0	1.14
S	DLLFNKVTLADA	DRB3_02_02	SARS-Cov:802_813,2019-nCov:820_831,RaTG13-Cov:825_836	1.42	0	1.66
S	TFGAGAALQIPF	DQA1_05_05__DQB1_03_01	SARS-Cov:869_880,2019-nCov:887_898,RaTG13-Cov:892_903	1.42	0	0.42
S	AGAALQIPFAMQMAYRFNGIGVT	DRB5_01_01	SARS-Cov:872_894,2019-nCov:890_912,RaTG13-Cov:895_917	1.42	0	1.14
S	EDLLFNKVTLADAGF	DRB3_02_02	SARS-Cov:801_815,2019-nCov:819_833,RaTG13-Cov:824_838	1.42	0	1.66
S	LQIPFAMQMAYRFNGIGV	DRB5_01_01	SARS-Cov:876_893,2019-nCov:894_911,RaTG13-Cov:899_916	1.41	0	1.14
S	DLLFNKVTLADAG	DRB3_02_02	SARS-Cov:802_814,2019-nCov:820_832,RaTG13-Cov:825_837	1.41	0	1.66
S	FIEDLLFNKVTLADAGF	DRB3_02_02	SARS-Cov:799_815,2019-nCov:817_833,RaTG13-Cov:822_838	1.41	0	1.66
S	ALQIPFAMQMAYRFNGIGV	DRB5_01_01	SARS-Cov:875_893,2019-nCov:893_911,RaTG13-Cov:898_916	1.4	0	1.14
S	QQLIRAAEIRASAN	DQA1_05_05__DQB1_03_01	SARS-Cov:992_1005,2019-nCov:1010_1023,RaTG13-Cov:1015_1028	1.4	0	0.42
S	AALQIPFAMQMAYRFNGIGV	DRB5_01_01	SARS-Cov:874_893,2019-nCov:892_911,RaTG13-Cov:897_916	1.4	0	1.14
S	EDLLFNKVTLADAG	DRB3_02_02	SARS-Cov:801_814,2019-nCov:819_832,RaTG13-Cov:824_837	1.38	0	1.66
S	EDLLFNKVTLADA	DRB3_02_02	SARS-Cov:801_813,2019-nCov:819_831,RaTG13-Cov:824_836	1.38	0	1.66
S	FIEDLLFNKVTLA	DRB3_02_02	SARS-Cov:799_811,2019-nCov:817_829,RaTG13-Cov:822_834	1.38	0	1.66
S	FIEDLLFNKVTLADA	DRB3_02_02	SARS-Cov:799_813,2019-nCov:817_831,RaTG13-Cov:822_836	1.38	0	1.66
S	FIEDLLFNKVTLADAG	DRB3_02_02	SARS-Cov:799_814,2019-nCov:817_832,RaTG13-Cov:822_837	1.37	0	1.66
S	QMAYRFNGI	HLA-A02:03,HLA-A02:05	2019-nCov:901_909,RaTG13-Cov:906_914,SARS-Cov:883_891	1.37	0.9	0
S	WTFGAGAALQIPFAM	DQA1_05_05__DQB1_03_01	SARS-Cov:868_882,2019-nCov:886_900,RaTG13-Cov:891_905	1.36	0	0.42
S	EDLLFNKVTLAD	DRB3_02_02	SARS-Cov:801_812,2019-nCov:819_830,RaTG13-Cov:824_835	1.36	0	1.66
S	FIEDLLFNKVTLAD	DRB3_02_02	SARS-Cov:799_812,2019-nCov:817_830,RaTG13-Cov:822_835	1.36	0	1.66
S	GWTFGAGAALQIPFAMQ	DQA1_05_05__DQB1_03_01	SARS-Cov:867_883,2019-nCov:885_901,RaTG13-Cov:890_906	1.35	0	0.42
S	GWTFGAGAALQIPFAMQMA	DQA1_05_05__DQB1_03_01	SARS-Cov:867_885,2019-nCov:885_903,RaTG13-Cov:890_908	1.35	0	0.42
S	GWTFGAGAALQIPFAMQM	DQA1_05_05__DQB1_03_01	SARS-Cov:867_884,2019-nCov:885_902,RaTG13-Cov:890_907	1.35	0	0.42
S	IEDLLFNKVTLADAGF	DRB3_02_02	SARS-Cov:800_815,2019-nCov:818_833,RaTG13-Cov:823_838	1.35	0	1.66
S	QQLIRAAEIRASA	DQA1_05_05__DQB1_03_01	SARS-Cov:992_1004,2019-nCov:1010_1022,RaTG13-Cov:1015_1027	1.33	0	0.42
S	TFGAGAALQIPFA	DQA1_05_05__DQB1_03_01	SARS-Cov:869_881,2019-nCov:887_899,RaTG13-Cov:892_904	1.33	0	0.42
S	AEIRASANL	HLA-B44:03	2019-nCov:1016_1024,RaTG13-Cov:1021_1029,SARS-Cov:998_1006	1.33	0.94	0
S	YRVVVLSFEL	HLA-B39:01	2019-nCov:508_517,RaTG13-Cov:517_526,SARS-Cov:494_503	1.33	0.58	0
S	IEDLLFNKVTLADAG	DRB3_02_02	SARS-Cov:800_814,2019-nCov:818_832,RaTG13-Cov:823_837	1.31	0	1.66
S	IEDLLFNKVTLADA	DRB3_02_02	SARS-Cov:800_813,2019-nCov:818_831,RaTG13-Cov:823_836	1.31	0	1.66
S	IEDLLFNKVTLA	DRB3_02_02	SARS-Cov:800_811,2019-nCov:818_829,RaTG13-Cov:823_834	1.31	0	1.66
S	WTFGAGAALQIPFAMQMA	DQA1_05_05__DQB1_03_01	SARS-Cov:868_885,2019-nCov:886_903,RaTG13-Cov:891_908	1.3	0	0.42
S	AALQIPFAMQMAYRFNGIG	DRB5_01_01	SARS-Cov:874_892,2019-nCov:892_910,RaTG13-Cov:897_915	1.3	0	1.14
S	ALQIPFAMQMAYRFNGIG	DRB5_01_01	SARS-Cov:875_892,2019-nCov:893_910,RaTG13-Cov:898_915	1.3	0	1.14
S	VVVLSFELL	HLA-A02:05	2019-nCov:510_518,RaTG13-Cov:519_527,SARS-Cov:496_504	1.3	0.09	0
S	IPFAMQMAYRFNGIG	DRB5_01_01	SARS-Cov:878_892,2019-nCov:896_910,RaTG13-Cov:901_915	1.29	0	1.14
S	WTFGAGAALQIPFAMQM	DQA1_05_05__DQB1_03_01	SARS-Cov:868_884,2019-nCov:886_902,RaTG13-Cov:891_907	1.29	0	0.42
S	WTFGAGAALQIPFAMQ	DQA1_05_05__DQB1_03_01	SARS-Cov:868_883,2019-nCov:886_901,RaTG13-Cov:891_906	1.29	0	0.42
S	QIPFAMQMAYRFNGIG	DRB5_01_01	SARS-Cov:877_892,2019-nCov:895_910,RaTG13-Cov:900_915	1.29	0	1.14
S	PFAMQMAYRFNGIG	DRB1_11_01	SARS-Cov:879_892,2019-nCov:897_910,RaTG13-Cov:902_915	1.29	0	0.48
S	LQIPFAMQMAYRFNGIG	DRB5_01_01	SARS-Cov:876_892,2019-nCov:894_910,RaTG13-Cov:899_915	1.29	0	1.14
S	FAMQMAYRFNGIG	DRB1_11_01	SARS-Cov:880_892,2019-nCov:898_910,RaTG13-Cov:903_915	1.28	0	0.48
S	IEDLLFNKVTLAD	DRB3_02_02	SARS-Cov:800_812,2019-nCov:818_830,RaTG13-Cov:823_835	1.28	0	1.66
S	MQMAYRFNGI	HLA-A02:06,HLA-A02:03,HLA-A02:10,HLA-A02:05,HLA-B13:02,HLA-B13:01	2019-nCov:900_909,RaTG13-Cov:905_914,SARS-Cov:882_891	1.27	6.72	0
S	TFGAGAALQIPFAM	DQA1_05_05__DQB1_03_01	SARS-Cov:869_882,2019-nCov:887_900,RaTG13-Cov:892_905	1.26	0	0.42
S	FGAGAALQIPFA	DQA1_05_05__DQB1_03_01	SARS-Cov:870_881,2019-nCov:888_899,RaTG13-Cov:893_904	1.25	0	0.42
S	FIEDLLFNKVTL	DPA1_01_03__DPB1_02_01	SARS-Cov:799_810,2019-nCov:817_828,RaTG13-Cov:822_833	1.25	0	0.88
S	AGAALQIPFAMQMAYRFNGIG	DRB5_01_01	SARS-Cov:872_892,2019-nCov:890_910,RaTG13-Cov:895_915	1.25	0	1.14
S	GAALQIPFAMQMAYRFNGIG	DRB5_01_01	SARS-Cov:873_892,2019-nCov:891_910,RaTG13-Cov:896_915	1.25	0	1.14
S	QLIRAAEIRASA	DQA1_05_05__DQB1_03_01	SARS-Cov:993_1004,2019-nCov:1011_1022,RaTG13-Cov:1016_1027	1.25	0	0.42
S	RVVVLSFEL	HLA-A02:06,HLA-A32:01,HLA-A02:10,HLA-A02:05,HLA-B58:01	2019-nCov:509_517,RaTG13-Cov:518_526,SARS-Cov:495_503	1.22	4.26	0
S	TFGAGAALQIPFAMQM	DQA1_05_05__DQB1_03_01	SARS-Cov:869_884,2019-nCov:887_902,RaTG13-Cov:892_907	1.21	0	0.42
S	TFGAGAALQIPFAMQ	DQA1_05_05__DQB1_03_01	SARS-Cov:869_883,2019-nCov:887_901,RaTG13-Cov:892_906	1.2	0	0.42
S	AALQIPFAMQMAYRFNGI	DRB5_01_01	SARS-Cov:874_891,2019-nCov:892_909,RaTG13-Cov:897_914	1.19	0	1.14
S	FGAGAALQIPFAM	DQA1_05_05__DQB1_03_01	SARS-Cov:870_882,2019-nCov:888_900,RaTG13-Cov:893_905	1.18	0	0.42
S	ALQIPFAMQMAYRFNGI	DRB5_01_01	SARS-Cov:875_891,2019-nCov:893_909,RaTG13-Cov:898_914	1.18	0	1.14
S	LQIPFAMQMAYRFNGI	DRB5_01_01	SARS-Cov:876_891,2019-nCov:894_909,RaTG13-Cov:899_914	1.17	0	1.14
S	QIPFAMQMAYRFNGI	DRB5_01_01	SARS-Cov:877_891,2019-nCov:895_909,RaTG13-Cov:900_914	1.16	0	1.14
S	FGAGAALQIPFAMQMA	DQA1_05_05__DQB1_03_01	SARS-Cov:870_885,2019-nCov:888_903,RaTG13-Cov:893_908	1.15	0	0.42
S	IPFAMQMAYRFNGI	DRB5_01_01	SARS-Cov:878_891,2019-nCov:896_909,RaTG13-Cov:901_914	1.14	0	1.14
S	FGAGAALQIPFAMQM	DQA1_05_05__DQB1_03_01	SARS-Cov:870_884,2019-nCov:888_902,RaTG13-Cov:893_907	1.13	0	0.42
S	FGAGAALQIPFAMQ	DQA1_05_05__DQB1_03_01	SARS-Cov:870_883,2019-nCov:888_901,RaTG13-Cov:893_906	1.12	0	0.42
S	AALQIPFAMQMAYRFNG	DRB5_01_01	SARS-Cov:874_890,2019-nCov:892_908,RaTG13-Cov:897_913	1.12	0	1.14
S	RAAEIRASA	HLA-A30:01,HLA-B07:02,HLA-C12:03	2019-nCov:1014_1022,RaTG13-Cov:1019_1027,SARS-Cov:996_1004	1.11	3.54	0
S	AGAALQIPF	HLA-B15:01	2019-nCov:890_898,RaTG13-Cov:895_903,SARS-Cov:872_880	1.11	1.68	0
S	LIRAAEIRA	HLA-A30:01	2019-nCov:1012_1020,RaTG13-Cov:1017_1025,SARS-Cov:994_1002	1.11	2.22	0
S	ALQIPFAMQMAYRFNG	DRB5_01_01	SARS-Cov:875_890,2019-nCov:893_908,RaTG13-Cov:898_913	1.1	0	1.14
S	AALQIPFAMQMAYRFN	DRB5_01_01	SARS-Cov:874_889,2019-nCov:892_907,RaTG13-Cov:897_912	1.1	0	1.14
S	LQIPFAMQMAYRFNG	DRB5_01_01	SARS-Cov:876_890,2019-nCov:894_908,RaTG13-Cov:899_913	1.09	0	1.14
S	AALQIPFAMQMAYRF	DRB5_01_01	SARS-Cov:874_888,2019-nCov:892_906,RaTG13-Cov:897_911	1.09	0	1.14
S	ALQIPFAMQMAYRFN	DRB5_01_01	SARS-Cov:875_889,2019-nCov:893_907,RaTG13-Cov:898_912	1.09	0	1.14
S	QIPFAMQMAYRFNG	DRB5_01_01	SARS-Cov:877_890,2019-nCov:895_908,RaTG13-Cov:900_913	1.07	0	1.14
S	GAALQIPFAMQMAYRFNG	DRB5_01_01	SARS-Cov:873_890,2019-nCov:891_908,RaTG13-Cov:896_913	1.07	0	1.14
S	LQIPFAMQMAYRFN	DRB5_01_01	SARS-Cov:876_889,2019-nCov:894_907,RaTG13-Cov:899_912	1.07	0	1.14
S	ALQIPFAMQMAYRF	DRB5_01_01	SARS-Cov:875_888,2019-nCov:893_906,RaTG13-Cov:898_911	1.07	0	1.14
S	GAALQIPFAMQMAYRFN	DRB5_01_01	SARS-Cov:873_889,2019-nCov:891_907,RaTG13-Cov:896_912	1.06	0	1.14
S	IPFAMQMAYRFNG	DRB5_01_01	SARS-Cov:878_890,2019-nCov:896_908,RaTG13-Cov:901_913	1.05	0	1.14
S	LQIPFAMQMAYRF	DRB5_01_01	SARS-Cov:876_888,2019-nCov:894_906,RaTG13-Cov:899_911	1.05	0	1.14
S	QIPFAMQMAYRFN	DRB5_01_01	SARS-Cov:877_889,2019-nCov:895_907,RaTG13-Cov:900_912	1.05	0	1.14
S	IPFAMQMAYRFN	DRB5_01_01	SARS-Cov:878_889,2019-nCov:896_907,RaTG13-Cov:901_912	1.03	0	1.14
S	PFAMQMAYR	HLA-A31:01	2019-nCov:897_905,RaTG13-Cov:902_910,SARS-Cov:879_887	1	1.21	0
S	IPFAMQMAYRF	HLA-B35:01	2019-nCov:896_906,RaTG13-Cov:901_911,SARS-Cov:878_888	1	0.89	0
S	AALQIPFAM	HLA-B58:01,HLA-B35:01,HLA-C03:04,HLA-C08:01,HLA-C03:03,HLA-C14:02,HLA-C12:02,HLA-C12:03,HLA-C08:03	2019-nCov:892_900,RaTG13-Cov:897_905,SARS-Cov:874_882	1	14.37	0
S	LQIPFAMQMAY	HLA-B15:01,HLA-B15:02	2019-nCov:894_904,RaTG13-Cov:899_909,SARS-Cov:876_886	0.97	2.51	0
S	FAMQMAYRF	HLA-A32:01,HLA-B15:01,HLA-B58:01,HLA-B35:01,HLA-B15:02,HLA-B15:11,HLA-C03:04,HLA-C08:01,HLA-C03:03,HLA-C12:02,HLA-C12:03,HLA-C08:03	2019-nCov:898_906,RaTG13-Cov:903_911,SARS-Cov:880_888	0.93	16.63	0
S	QIPFAMQMAY	HLA-B15:02,HLA-B15:11	2019-nCov:895_904,RaTG13-Cov:900_909,SARS-Cov:877_886	0.93	1.52	0
S	WLGFIAGLI	HLA-A02:03	2019-nCov:1217_1225,RaTG13-Cov:1222_1230,SARS-Cov:1199_1207	0.93	0.81	0
S	YIWLGFIAGL	HLA-A02:01,HLA-A02:06,HLA-A02:03,HLA-A02:10,HLA-A02:05	2019-nCov:1215_1224,RaTG13-Cov:1220_1229,MERS-Cov:1298_1307	0.9	7.53	0
S	KWPWYIWLGF	HLA-A24:02	2019-nCov:1211_1220,RaTG13-Cov:1216_1225,MERS-Cov:1294_1303	0.9	5.24	0
S	LQIPFAMQM	HLA-A02:06,HLA-A02:10,HLA-A02:05,HLA-B15:01,HLA-B13:01,HLA-B15:02,HLA-C03:04,HLA-C03:03,HLA-C14:02,HLA-C12:02,HLA-C12:03,HLA-C02:02	2019-nCov:894_902,RaTG13-Cov:899_907,SARS-Cov:876_884	0.89	15.13	0
S	IPFAMQMAY	HLA-B35:01,HLA-B15:02,HLA-B15:11	2019-nCov:896_904,RaTG13-Cov:901_909,SARS-Cov:878_886	0.89	2.41	0
S	WPWYIWLGF	HLA-B35:01	2019-nCov:1212_1220,RaTG13-Cov:1217_1225,MERS-Cov:1295_1303	0.85	0.89	0
